# Putative host-derived insertions in the genomes of circulating SARS-CoV-2 variants

**DOI:** 10.1101/2022.01.04.474799

**Authors:** Yiyan Yang, Keith Dufault-Thompson, Rafaela Salgado Fontenele, Xiaofang Jiang

**Author notes:** Correspondence: Xiaofang Jiang.

## Abstract

Insertions in the SARS-CoV-2 genome have the potential to drive viral evolution, but the source of the insertions is often unknown. Recent proposals have suggested that human RNAs could be a source of some insertions, but the small size of many insertions makes this difficult to confirm. Through an analysis of available direct RNA sequencing data from SARS-CoV-2 infected cells, we show that viral-host chimeric RNAs are formed through what are likely stochastic RNA-dependent RNA polymerase template switching events. Through an analysis of the publicly available GISAID SARS-CoV-2 genome collection, we identified two genomic insertions in circulating SARS-CoV-2 variants that are identical to regions of the human 18S and 28S rRNAs. These results provide direct evidence of the formation of viral-host chimeric sequences and the integration of host genetic material into the SARS-CoV-2 genome, highlighting the potential importance of host-derived insertions in viral evolution.

**IMPORTANCE:** Throughout the COVID-19 pandemic, the sequencing of SARS-CoV-2 genomes has revealed the presence of insertions in multiple globally circulating lineages of SARS-CoV-2, including the Omicron variant. The human genome has been suggested to be the source of some of the larger insertions, but evidence for this kind of event occurring is still lacking. Here, we leverage direct RNA sequencing data and SARS-CoV-2 genomes to show host-viral chimeric RNAs are generated in infected cells and two large genomic insertions have likely been formed through the incorporation of host rRNA fragments into the SARS-CoV-2 genome. These host-derived insertions may increase the genetic diversity of SARS-CoV-2 and expand its strategies to acquire genetic materials, potentially enhancing its adaptability, virulence, and spread.
