## Supplementary Table 1 for "Putative host-derived insertions in the genomes of circulating SARS-CoV-2 variants"

### Sheet: TableS1
Table S1. Direct RNA-seq data analysis.
Run	SRAStudy	Sample	BioSample	Project	Cell Line	Species	Reads mapped to SARS-CoV-2	Reads identified as chimeric	Percentage(%) of reads mapped to SARS-CoV-2 that is chimeric	Number of 5'-host-SARS2-3' junctions	Number of 5'-SARS2-host-3' junctions	References
ERR4808851	ERP122841	ERS4812837	SAMEA7052209	PRJEB39337	Vero E6 cells	Chlorocebus sabaeus	164282	48	0.0292181	24	25	https://doi.org/10.1186/s13073-020-00763-0
SRR11267570	SRP250446	SRS6201528	SAMN14167851	PRJNA608224	Vero/hSLAM cells; cellular-derived material	Chlorocebus sabaeus	156723	15	0.00957103	9	6	https://doi.org/10.1101/2020.03.05.976167
SRR11350376	SRP250446	SRS6201528	SAMN14167851	PRJNA608224	Vero/hSLAM cells; cellular-derived material	Chlorocebus sabaeus	156723	15	0.00957103	9	6	https://doi.org/10.1101/2020.03.05.976167
SRR11300652	SRP250446	SRS6313628	SAMN14371025	PRJNA608224	Vero/hSLAM cells; virion only	Chlorocebus sabaeus	12815	0	0	0	0	https://doi.org/10.1101/2020.03.05.976167
SRR11300931	SRP250446	SRS6313628	SAMN14371025	PRJNA608224	Vero/hSLAM cells; virion only	Chlorocebus sabaeus	9406	0	0	0	0	https://doi.org/10.1101/2020.03.05.976167
SRR11486234	SRP255354	SRS6430809	SAMN14543522	PRJNA623285	Vero E6 cells; SARS-CoV-2 infected cells	Chlorocebus sabaeus	0	0	0	0	0	https://doi.org/10.1371/journal.ppat.1009226
SRR11498139	SRP255354	SRS6442399	SAMN14549501	PRJNA623285	Vero E6 cells; SARS-CoV-2 from infected cell monolayers	Chlorocebus sabaeus	1136	0	0	0	0	https://doi.org/10.1371/journal.ppat.1009226
SRR11498138	SRP255354	SRS6442400	SAMN14549502	PRJNA623285	Vero E6 cells; SARS-CoV-2 from infected cell monolayers	Chlorocebus sabaeus	0	0	0	0	0	https://doi.org/10.1371/journal.ppat.1009226
SRR11498137	SRP255354	SRS6442401	SAMN14549503	PRJNA623285	Vero E6 cells; SARS-CoV-2 from infected cell monolayers	Chlorocebus sabaeus	128	0	0	0	0	https://doi.org/10.1371/journal.ppat.1009226
SRR12491160	SRP278345	SRS7237280	SAMN15872123	PRJNA658490	Vero E6 cells	Chlorocebus sabaeus	1924	0	0	0	0	https://doi.org/10.1128/MRA.00944-20
SRR13089344	SRP292788	SRS7741765	SAMN16843091	PRJNA675370	Vero cells;24h_Infected_RNA	Chlorocebus sabaeus	1752482	530	0.0302428	226	316	https://doi.org/10.1016/j.celrep.2021.109108
SRR13089346	SRP292788	SRS7741763	SAMN16843089	PRJNA675370	Vero cells;2h_Infected_RNA	Chlorocebus sabaeus	190	0	0	0	0	https://doi.org/10.1016/j.celrep.2021.109108
SRR13089342	SRP292788	SRS7741767	SAMN16843093	PRJNA675370	Vero cells;48h_Infected_RNA	Chlorocebus sabaeus	434738	124	0.0285229	71	58	https://doi.org/10.1016/j.celrep.2021.109108
SRR13329324	SRP299795	SRS7945957	SAMN17185259	PRJNA688696	Vero E6 cells infected with Sars-Cov-2: PolyP120, Experiment 2	Chlorocebus sabaeus	74743	1	0.00133792	0	1	https://doi.org/10.1126/scisignal.abe5040
SRR13329325	SRP299795	SRS7945957	SAMN17185259	PRJNA688696	Vero E6 cells infected with Sars-Cov-2: Vehicle, Experiment 2	Chlorocebus sabaeus	31396	0	0	0	0	https://doi.org/10.1126/scisignal.abe5040
SRR13329326	SRP299795	SRS7945956	SAMN17185258	PRJNA688696	Vero E6 cells infected with Sars-Cov-2: PolyP120, Experiment 1	Chlorocebus sabaeus	3287	0	0	0	0	https://doi.org/10.1126/scisignal.abe5040
SRR13329327	SRP299795	SRS7945956	SAMN17185258	PRJNA688696	Vero E6 cells infected with Sars-Cov-2: Vehicle, Experiment 1	Chlorocebus sabaeus	43852	2	0.0045608	1	1	https://doi.org/10.1126/scisignal.abe5040
VeroInf24h	\	\	\	PMID32330414	Vero cells (ATCC, CCL-81)	Chlorocebus sabaeus	502279	143	0.0284702	46	104	https://doi.org/10.1016/j.cell.2020.04.011
CRR197323	CRX169215	\	SAMC255181	PRJCA002477	Vero E6 cells; 24h	Chlorocebus sabaeus	1192859	97	0.00813172	44	56	https://doi.org/10.1016/j.molcel.2021.02.036
CRR197322	CRX169214	\	SAMC255180	PRJCA002477	Vero E6 cells; 12h	Chlorocebus sabaeus	393777	14	0.00355531	3	11	https://doi.org/10.1016/j.molcel.2021.02.036
CRR197321	CRX169213	\	SAMC255179	PRJCA002477	Vero E6 cells; 6h	Chlorocebus sabaeus	84311	0	0	0	0	https://doi.org/10.1016/j.molcel.2021.02.036
CRR197320	CRX169212	\	SAMC255178	PRJCA002477	Vero E6 cells; 4h	Chlorocebus sabaeus	1090	0	0	0	0	https://doi.org/10.1016/j.molcel.2021.02.036
CRR127517	CRX102990	\	SAMC153305	PRJCA002477	Vero cells	Chlorocebus sabaeus	387464	28	0.00722648	11	17	https://doi.org/10.1016/j.molcel.2021.02.036
CRR127516	CRX102989	\	SAMC153305	PRJCA002477	Vero cells	Chlorocebus sabaeus	840121	65	0.00773698	18	47	https://doi.org/10.1016/j.molcel.2021.02.036
SRR13089348	SRP292788	SRS7741761	SAMN16843079	PRJNA675370	Caco cells; 24h_Infected_RNA	Homo sapiens	43545	2	0.00459295	1	1	https://doi.org/10.1016/j.celrep.2021.109108
SRR13069479	SRP292788	SRS7724777	SAMN16811732	PRJNA675370	Caco cells; 2h_Infected_RNA	Homo sapiens	9	0	0	0	0	https://doi.org/10.1016/j.celrep.2021.109108
SRR13089340	SRP292788	SRS7741769	SAMN16843081	PRJNA675370	Caco cells; 48h_Infected_RNA	Homo sapiens	679183	161	0.023705	109	52	https://doi.org/10.1016/j.celrep.2021.109108
SRR13089336	SRP292788	SRS7741773	SAMN16843085	PRJNA675370	Calu cells; 24h_Infected_RNA	Homo sapiens	78704	45	0.0571763	24	23	https://doi.org/10.1016/j.celrep.2021.109108
SRR13089338	SRP292788	SRS7741771	SAMN16843083	PRJNA675370	Calu cells; 2h_Infected_RNA	Homo sapiens	13	0	0	0	0	https://doi.org/10.1016/j.celrep.2021.109108
SRR13089334	SRP292788	SRS7741775	SAMN16843087	PRJNA675370	Calu cells; 48h_Infected_RNA	Homo sapiens	63616	131	0.205923	51	81	https://doi.org/10.1016/j.celrep.2021.109108
