## Supplementary Table 3 for "Putative host-derived insertions in the genomes of circulating SARS-CoV-2 variants"

### Sheet: TableS3
Table S3. Secondary structure element enrichment analysis of nucleotide sequences at junction sites.
Based on SARS-CoV-2 RNA structure from Huston et al. [1]
5'-human-SARS2-3' chimeric reads
structural element type	element count in background sites	element count at junction sites	all sites in background	all junction sites	p_value (under-represented)	p_value (over-represented)	odds ratio	if significant
Bulge	1390	9	29902	185	0.641453	0.492759	1.04926
Hairpin loop	4466	39	29902	185	0.990771	0.0150868	1.52596	*
Internal loop	4286	32	29902	185	0.893826	0.147453	1.25188
Multi-loop	3169	30	29902	185	0.993168	0.0120851	1.63874	*
On the same stem	13562	69	29902	185	0.015942	0.989175	0.715231	*
On different stems	521	0	29902	185	NA	NA	NA
External loop and end	2365	6	29902	185	0.00752788	0.997334	0.388744	**
5'-SARS2-human-3' chimeric reads
structural element type	element count in background sites	element count at junction sites	all sites in background	all junction sites	p_value (under-represented)	p_value (over-represented)	odds ratio	if significant
Bulge	1390	8	29902	157	0.692054	0.44676	1.1019
Hairpin loop	4466	38	29902	157	0.999236	0.00147923	1.8257	**
Internal loop	4286	32	29902	157	0.985729	0.0237147	1.53398	*
Multi-loop	3169	26	29902	157	0.992142	0.0143588	1.67981	*
On the same stem	13562	41	29902	157	4.96692e-07	1	0.424129	***
On different stems	521	1	29902	157	0.238783	0.937144	0.360259
External loop and end	2365	11	29902	157	0.40792	0.705305	0.876677
5'-monkey-SARS2-3' chimeric reads
structural element type	element count in background sites	element count at junction sites	all sites in background	all junction sites	p_value (under-represented)	p_value (over-represented)	odds ratio	if significant
Bulge	1390	40	29902	462	0.999936	0.000132809	1.97221	***
Hairpin loop	4466	66	29902	462	0.376125	0.673198	0.948477
Internal loop	4286	84	29902	462	0.991299	0.0121397	1.33469	*
Multi-loop	3272	81	29902	462	0.999993	1.29455e-05	1.74878	***
On the same stem	13562	170	29902	462	0.000106448	0.999927	0.697666	***
On different stems	521	9	29902	462	0.712443	0.41448	1.12251
External loop and end	2365	12	29902	462	1.0011e-06	1	0.306986	***
5'-SARS2-monkey-3' chimeric reads
structural element type	element count in background sites	element count at junction sites	all sites in background	all junction sites	p_value (under-represented)	p_value (over-represented)	odds ratio	if significant
Bulge	1390	32	29902	648	0.680894	0.387735	1.06715
Hairpin loop	4466	164	29902	648	1	2.35859e-12	1.96534	***
Internal loop	4286	111	29902	648	0.980768	0.0248887	1.24163	*
Multi-loop	3169	98	29902	648	0.999874	0.000197446	1.51913	***
On the same stem	13562	192	29902	648	8.71454e-17	1	0.500246	***
On different stems	521	8	29902	648	0.201908	0.879468	0.700322
External loop and end	2365	43	29902	648	0.125531	0.903667	0.824352
Based on SARS-CoV-2 RNA structure from Cao et al. [2]
5'-human-SARS2-3' chimeric reads
structural element type	element count in background sites	element count at junction sites	all sites in background	all junction sites	p_value (under-represented)	p_value (over-represented)	odds ratio	if significant
Bulge	1496	8	29902	185	0.417868	0.712341	0.857453
Hairpin loop	4040	36	29902	185	0.991162	0.014726	1.55155	*
Internal loop	4874	32	29902	185	0.686294	0.386285	1.07449
Multi-loop	3918	29	29902	185	0.873472	0.174814	1.23459
On the same stem	14726	77	29902	185	0.0221498	0.984606	0.733366	*
On different stems	545	2	29902	185	0.341914	0.853289	0.587193
External loop and end	137	1	29902	185	0.791895	0.573516	1.1821
5'-SARS2-human-3' chimeric reads
structural element type	element count in background sites	element count at junction sites	all sites in background	all junction sites	p_value (under-represented)	p_value (over-represented)	odds ratio	if significant
Bulge	1496	13	29902	157	0.973741	0.0518857	1.72041	.
Hairpin loop	4040	39	29902	157	0.999957	9.69679e-05	2.12656	***
Internal loop	4874	32	29902	157	0.929396	0.102532	1.31662
Multi-loop	3918	22	29902	157	0.684377	0.402231	1.08124
On the same stem	14726	45	29902	157	1.14114e-07	1	0.412251	***
On different stems	545	4	29902	157	0.840144	0.321389	1.41124
External loop and end	261	2	29902	157	0.841675	0.398795	1.46892
5'-monkey-SARS2-3' chimeric reads
structural element type	element count in background sites	element count at junction sites	all sites in background	all junction sites	p_value (under-represented)	p_value (over-represented)	odds ratio	if significant
Bulge	1496	33	29902	462	0.983448	0.0262752	1.47096	*
Hairpin loop	4040	62	29902	462	0.510843	0.543865	0.992109
Internal loop	4874	88	29902	462	0.950757	0.0629571	1.21203	.
Multi-loop	3918	77	29902	462	0.989015	0.0153504	1.33292	*
On the same stem	14726	191	29902	462	0.000353125	0.999751	0.722749	***
On different stems	545	9	29902	462	0.664579	0.466908	1.07134
External loop and end	124	2	29902	462	0.699677	0.573284	1.04485
5'-SARS2-monkey-3' chimeric reads
structural element type	element count in background sites	element count at junction sites	all sites in background	all junction sites	p_value (under-represented)	p_value (over-represented)	odds ratio	if significant
Bulge	1496	35	29902	648	0.718724	0.344105	1.08613
Hairpin loop	4040	147	29902	648	1	9.62269e-11	1.9115	***
Internal loop	4874	110	29902	648	0.702872	0.334938	1.05107
Multi-loop	3918	98	29902	648	0.942977	0.0711666	1.18633	.
On the same stem	14726	233	29902	648	3.69201e-12	1	0.571842	***
On different stems	545	17	29902	648	0.947661	0.0870495	1.46571	.
External loop and end	261	8	29902	648	0.883922	0.207499	1.43281
"***": p_value = 0-0.001; "**": p_value = 0.001-0.01; "*": p _value = 0.05-0.1; ".": p_value = 0.05-0.1.
[1] Huston NC, Wan H, Strine MS, Tavares RD, Wilen CB, Pyle AM. Comprehensive in vivo secondary structure of the SARS-CoV-2 genome reveals novel regulatory motifs and mechanisms. Molecular cell. 2021 Feb 4;81(3):584-98.
[2] Cao C, Cai Z, Xiao X, Rao J, Chen J, Hu N, Yang M, Xing X, Wang Y, Li M, Zhou B. The architecture of the SARS-CoV-2 RNA genome inside virion. Nature communications. 2021 Jun 24;12(1):1-4.
