## Supplementary Table 4 for "Putative host-derived insertions in the genomes of circulating SARS-CoV-2 variants"

### Sheet: TableS4
Table S4. Long insertions identified in GISAID that are not derived from SARS-CoV-2.
Position in reference	Inserted sequences	Insertion length	SARS-CoV-2 gene with insertion	Monophyletic	Note	Accessions of genomes with the corresponding insertion
2529	GGGGAAGACACAAGCCTAGCTGACAGATGATTCTGCATGATACGC	45	ORF1ab	No		EPI_ISL_4186263,EPI_ISL_5215571,EPI_ISL_5220774,EPI_ISL_5220837
7332	CTACTATCTATGTGGTCTTGGTACGCCTGACTCGTATGCAGCTTGTACCACAAACAAGCC	60	ORF1ab	No		EPI_ISL_1561971,EPI_ISL_4949265,EPI_ISL_4949282,EPI_ISL_5215818,EPI_ISL_5216033,EPI_ISL_5216138,EPI_ISL_5220888,EPI_ISL_5220961,EPI_ISL_5220967,EPI_ISL_5221013,EPI_ISL_5221019,EPI_ISL_5232241,EPI_ISL_5232262,EPI_ISL_5232891,EPI_ISL_5235820,EPI_ISL_5236447,EPI_ISL_5236676
29378	TTGTAGACACCCAGGGCCTCTCCTCTGAGGGACTCTTTCAGGAACCTTAGCTTGGTG	57	N	No		EPI_ISL_5142493,EPI_ISL_5142878,EPI_ISL_5199418,EPI_ISL_859677,EPI_ISL_859865
24416	GTTGCAGAGATGAAACTGAGGCACTAGGGATGAGTTGGTGGTCCC	45	S	No		EPI_ISL_4186220,EPI_ISL_5235616,EPI_ISL_5235681
14337	AACTGTTTGGATGACAGATGCATTCTGCATTGTGCAAACTTTAATGTTTTATTCTCTACAGTGTTCCCACTTACAAGTTTTGGACCACTAGTGAGAAAAATATTTGTTGATGGTGTTCCAAGAACGGAA	129	ORF1ab	No	Library preparation error; likely contamination from human alphaherpesvirus 2	EPI_ISL_918469,EPI_ISL_918477,EPI_ISL_918480,EPI_ISL_925501,EPI_ISL_934422,EPI_ISL_935109
19298	GATCGGAAGAGCACACGTCTGAACTCCAGTCAC	33	ORF1ab	No	Library preparation error; likely contamination from human gammaherpesvirus 4	EPI_ISL_1013531,EPI_ISL_1628501,EPI_ISL_2229839,EPI_ISL_2229840,EPI_ISL_2375504,EPI_ISL_2375507,EPI_ISL_2375509,EPI_ISL_2375511,EPI_ISL_2375843,EPI_ISL_2375846,EPI_ISL_2375847,EPI_ISL_2376027,EPI_ISL_2376139,EPI_ISL_2382540,EPI_ISL_2382543,EPI_ISL_2382727,EPI_ISL_2928341,EPI_ISL_3717110,EPI_ISL_4091235,EPI_ISL_4091240,EPI_ISL_4091258,EPI_ISL_4102451,EPI_ISL_4106147,EPI_ISL_4109595,EPI_ISL_4109596…
22346	AGATCGGAAGAGCACACGTCTGAACTCCAGTCA	33	S	No	Library preparation error; likely contamination from human gammaherpesvirus 4	EPI_ISL_1013531,EPI_ISL_1524895,EPI_ISL_1628501,EPI_ISL_2229839,EPI_ISL_2229839,EPI_ISL_2229840,EPI_ISL_2375504,EPI_ISL_2375507,EPI_ISL_2375509,EPI_ISL_2375511,EPI_ISL_2375843,EPI_ISL_2375846,EPI_ISL_2375847,EPI_ISL_2376027,EPI_ISL_2376139,EPI_ISL_2382540,EPI_ISL_2382543,EPI_ISL_2382727,EPI_ISL_2928341,EPI_ISL_2928341,EPI_ISL_3717110,EPI_ISL_4091235,EPI_ISL_4091240,EPI_ISL_4091258,EPI_ISL_4102451…
9622	CTCCTGTCCTTCACTCCCCAA	21	ORF1ab	No	Library preparation error; likely contamination from human LRP1 gene	EPI_ISL_1058093,EPI_ISL_1058106,EPI_ISL_1109935,EPI_ISL_1628423,EPI_ISL_1920809,EPI_ISL_2082112,EPI_ISL_2218380,EPI_ISL_2621236,EPI_ISL_2625721,EPI_ISL_910015,EPI_ISL_911263,EPI_ISL_911270,EPI_ISL_911401,EPI_ISL_911437,EPI_ISL_913594,EPI_ISL_913596,EPI_ISL_954755,EPI_ISL_978810,EPI_ISL_978864,EPI_ISL_978874
9622	CTGCTGTCCTTCACTCCCCAA	21	ORF1ab	No	Library preparation error; likely contamination from human LRP1 gene	EPI_ISL_1058093,EPI_ISL_1058106,EPI_ISL_1109935,EPI_ISL_1249151,EPI_ISL_5536463,EPI_ISL_5599487,EPI_ISL_5736297,EPI_ISL_5854760,EPI_ISL_910015,EPI_ISL_911263,EPI_ISL_911270,EPI_ISL_911401,EPI_ISL_911437,EPI_ISL_913594,EPI_ISL_913596,EPI_ISL_954755,EPI_ISL_978810,EPI_ISL_978864,EPI_ISL_978874
25623	CCTGTCTCTTATACACATCTGACGCTGCCGACGACT	36	ORF3a	No	Library preparation error; likely contamination from Parvo-like hybrid virus UC4	EPI_ISL_1405848,EPI_ISL_1910872,EPI_ISL_3451667,EPI_ISL_445318,EPI_ISL_5324093,EPI_ISL_5324094,EPI_ISL_5324095,EPI_ISL_5324096,EPI_ISL_5324097,EPI_ISL_5324098,EPI_ISL_5324099,EPI_ISL_5324100,EPI_ISL_5324101,EPI_ISL_5324102,EPI_ISL_5324103,EPI_ISL_5324104,EPI_ISL_5324115,EPI_ISL_5324130,EPI_ISL_5324137,EPI_ISL_5324141,EPI_ISL_5324147,EPI_ISL_5462883,EPI_ISL_5462925,EPI_ISL_5462934,EPI_ISL_5462940,…
27185	CCTGTCTCTTATACACATCTCCGAGCCCACGAGACA	36	M	No	Library preparation error; likely contamination from Parvo-like hybrid virus UC4	EPI_ISL_2278566,EPI_ISL_2352084,EPI_ISL_2352391,EPI_ISL_2352404,EPI_ISL_3451666,EPI_ISL_3451668,EPI_ISL_3451669,EPI_ISL_477234,EPI_ISL_479748,EPI_ISL_5095422,EPI_ISL_5095424,EPI_ISL_5095427,EPI_ISL_5324093,EPI_ISL_5324095,EPI_ISL_5324096,EPI_ISL_5324097,EPI_ISL_5324098,EPI_ISL_5324099,EPI_ISL_5324100,EPI_ISL_5324101,EPI_ISL_5324102,EPI_ISL_5324103,EPI_ISL_5324103,EPI_ISL_5324119,EPI_ISL_5324130,E…
29369	CCTGTCTCTTATACACATCTCCGAGCCCACGAGACCGTGTAC	42	N	No	Library preparation error; likely contamination from Parvo-like hybrid virus UC4	EPI_ISL_2278566,EPI_ISL_2352404,EPI_ISL_3451666,EPI_ISL_3451668,EPI_ISL_3451669,EPI_ISL_477234,EPI_ISL_5324093,EPI_ISL_5324102,EPI_ISL_5324141,EPI_ISL_5934805,EPI_ISL_5934816
29370	CTGTCTCTTATACACATCTCCGAGCCCACGAGACAACGCACG	42	N	No	Library preparation error; likely contamination from Parvo-like hybrid virus UC4	EPI_ISL_2352404,EPI_ISL_3451666,EPI_ISL_3451668,EPI_ISL_3451669,EPI_ISL_944636
5000	CTGTCTCTTATACACATCTCCGAGCCCACGAGACGATCGGATAAA	45	ORF1ab	No	Library preparation error; likely contamination from Parvo-like hybrid virus UC4	EPI_ISL_2352084,EPI_ISL_5324098
3103	AGTAATTTCTTGGGAAATTTAATCATCTAAACACATCCAGAGAAACTAGGTCACTTAATAAAGGCATTT	69	ORF1ab	No		EPI_ISL_7175882,EPI_ISL_7178236
4166	GCACTCTCCAAGGGTGTTTTAACTGCTGTGGTTAGCACTCTCCAAGGG	48	ORF1ab	No		EPI_ISL_4415764,EPI_ISL_4743491,EPI_ISL_4743561,EPI_ISL_4743648,EPI_ISL_4743685,EPI_ISL_6937631,EPI_ISL_6937633,EPI_ISL_6937634,EPI_ISL_6937668,EPI_ISL_6937669,EPI_ISL_6937697,EPI_ISL_6937724
11331	TTGTCCCGATGCTCTCCCTCCCCTCCTCCCACCCTCACGGGCCCC	45	ORF1ab	No		EPI_ISL_2382386,EPI_ISL_2445014,EPI_ISL_2537006
2529	TGGTGAGAAGCAACCCAAACTAATATATAGCCCTGTCTCTAAGTACCAAGAGATGACAATGACAGC	66	ORF1ab	not applicable	Human chr1:180527043-180527108(+) lncRNA OVAAL	EPI_ISL_5236640
23521	GGGCTCTTGTGTCAGAATCCCCTGACATGCTTG	33	S	not applicable	Human chr10:123683958-123683990(+) gene GPR26	EPI_ISL_859574
3796	GAGGAGGTCACTATCCAGTTGAGGGGAAGGGGCTGACTGCTCCGTGGCTAAATGCAGAACGGGATCAGGACAGCAGACAGGGCCAAAGAGCCTCAGGGTTAGGGAAGG	108	ORF1ab	not applicable	Human chr12:128842657-128842764(+)	EPI_ISL_2597792
23524	GAGGAGATGAGAAGTGGCAGACTGGCTGAGAGACTGCTCAGAGGG	45	S	not applicable	Human chr12:3217007-3217051(+) gene TSPAN9	EPI_ISL_859804
25300	TGGAAGAGGGAAGTGGGGAGTGAG	24	S	not applicable	Human chr19:16700130-16700153(-) transposable element LINE L1MB3	EPI_ISL_6055095
4322	GTGTGAGGAGTGTGCACCCAAGCACTCAGAGTCAGGCGGGGTGTGATTAAGTGTACTTGGAGTGGTGTGTGTGGCAGTGCAGAG	84	ORF1ab	not applicable	Human chr2:70936420-70936503(+) gene ATP6V1B1	EPI_ISL_5234259
8912	CCCTTATTGTAAAGCACTGATTGGAAACACGACACAGGAAATTGGTGGGAAATAGCG	57	ORF1ab	not applicable	Human chr21:25606829-25606885(-) gene MRPL39	EPI_ISL_2597710
9502	AGGGGGATGAAGGGAGAGGAGAATTGAGAGTGACAATTAAGAGGTAAG	48	ORF1ab	not applicable	Human chr3:183700882-183700929(+) gene YEATS2	EPI_ISL_2597712
8021	GGGAGGTGGCCTCCACTGACC	21	ORF1ab	not applicable	Human chr3:187039502-187039522(+) gene ST6GAL1	EPI_ISL_7410946
14232	CCCAAACAGCCTCCCACACAGCCTCCCTCA	30	ORF1ab	not applicable	Human chr7:156517031-156517060(-) lncRNA LINC01006	EPI_ISL_2650153
28633	TCATAAAGTAGTTATTATTTGAAGGAA	27	N	not applicable	Human chr9:96277661-96277687(-) transposable element LINE L1MA9	EPI_ISL_4531786
23212	AGACTTGGCAACACAAGACAAAATCGTGTAAGGATTTAAGAGATAGAACAGGGCCACTTTCAAAGG	66	S	not applicable	Human gene PIGU (match 3 loci)	EPI_ISL_859640
4968	GGTGAAAAAGGAAACATCTTCAGA	24	ORF1ab	not applicable	Human satellite ALR/Alpha (match 86 loci)	EPI_ISL_3815451
4165	GCCACAACAACACCCTCAGTCCAGTCA	27	ORF1ab	not applicable	Unknown	EPI_ISL_5216758
6548	CCCTGTGCACGCACACACACACACACACACACACTTAGA	39	ORF1ab	not applicable	Unknown	EPI_ISL_859566
22204	TCTTACTGTACTAAATCAAAATGT	24	S	not applicable	Unknown	EPI_ISL_3298209
7120	AGCAGAGCAGCTCCCTCGCTGCGATCT	27	ORF1ab	Yes	Human chr12:127165940-127165966(-),chr12:34219407-34219433(-),chr18:80013008-80013034(+),chr21:14084678-14084704(-),chr21:8218882-8218908(+),chr21:8401921-8401947(+),chr21:8446152-8446178(+),chrGL000220.1:118358-118384(+),chrKI270733.1:135221-135247(+) gene 28S rRNA	EPI_ISL_5381024,EPI_ISL_6105998,EPI_ISL_6534792,EPI_ISL_6606757,EPI_ISL_6624703
27492	CACGGGTGACGGGGAATCAGGGTT	24	ORF7a	Yes(identical)	Human chr21:8210030-8210053(+),chr21:8254240-8254263(+),chr21:8393065-8393088(+),chr21:8437275-8437298(+),chr21:8988571-8988594(+),chrGL000220.1:109477-109500(+),chrGL000220.1:153449-153472(+),chrKI270733.1:126330-126353(+),chrKI270733.1:171411-171434(+) gene 18S rRNA	EPI_ISL_2339305,EPI_ISL_3065729
22304	TTCGAAGGGGTAGGCAGGGTG	21	S	Yes(identical)	Unknown; Insertion verified by sequencing data	EPI_ISL_1244311,EPI_ISL_1244514,EPI_ISL_1244645,EPI_ISL_1244674,EPI_ISL_1331302,EPI_ISL_1332461
