## Supplementary Table 5 for "Putative host-derived insertions in the genomes of circulating SARS-CoV-2 variants"

### Sheet: TableS5
Table S5. Information on genomes related to the three verified insertions.
Insertion of AGCAGAGCAGCTCCCTCGCTGCGATCT at position 7120
Lineage	Name	GISAID Accession	Has Insertion	Submit Date	Location	Collection Date	Originating lab	Submit Lab	Host Info	NCBI Accession	SRA Data	Assemble Method	Sequencing Tech	Comments
21J (Delta); AY.103	hCoV-19/USA/WA-CDC-IBX436522269722/2021	EPI_ISL_5381024	Yes	2021-10-20	North America / USA / Washington	2021-10-09	Infinity Biologix	Centers for Disease Control and Prevention Division of Viral Diseases, Pathogen Discovery	unknown	OK569726.1	\	DRAGEN Covid Lineage App V3	Illumina NovaSeq 6000	Insertion of 27 nucleotides when compared to the reference WIV04 sequence. Gap of 13 nucleotides when compared to the reference WIV04 sequence.
21J (Delta); AY.103	hCoV-19/USA/WA-PHL-005726/2021	EPI_ISL_6259191	The submited genome does not contain the insertion; but based on raw sequencing data, there should be insertion in the genome	2021-11-13	North America / USA / Washington / Spokane County	2021-10-25	Washington State Department of Health, Public Health Laboratories	Washington State Department of Health, Public Health Laboratories	unknown	\	\	iVar version 1.3.1	Illumina NextSeq	Stretches of NNNs (2.42% of overall sequence). Gap of 13 nucleotides when compared to the reference WIV04 sequence.
21J (Delta); AY.103	hCoV-19/USA/ID-IBL-770307/2021	EPI_ISL_6606757	Yes	2021-11-23	North America / USA / Idaho	2021-11-02	Idaho Bureau of Laboratories	Idaho Bureau of Laboratories	Male,51	\	\	\	Nanopore MinION	Gap of 1 nucleotide(s) found at refpos 4383 (FRAMESHIFT confirmed by the submitter). Gap of 1 nucleotide(s) at refpos 4383 was previously seen. Insertion of 26 nucleotide(s) found at refpos 7117 (FRAMESHIFT confirmed by the submitter). Gap of 1 nucleotide(s) found at refpos 10528 (FRAMESHIFT confirmed by the submitter). Gap of 1 nucleotide(s) at refpos 10528 occurred >=100 times in >=10 locations…
21J (Delta); AY.103	hCoV-19/USA/ID-CDC-IBX205486403071/2021	EPI_ISL_6105998	Yes	2021-11-09	North America / USA / Idaho	2021-10-30	Infinity Biologix	Centers for Disease Control and Prevention Division of Viral Diseases, Pathogen Discovery	unknown	OL414704.1	\	DRAGEN Covid Lineage App V3	Illumina NovaSeq 6000	Stretches of NNNs (4.82% of overall sequence). Insertion of 27 nucleotides when compared to the reference WIV04 sequence. Gap of 13 nucleotides when compared to the reference WIV04 sequence. NSP11 without BLAST coverage.
21J (Delta); AY.103	hCoV-19/USA/CA-CDC-FG-169171/2021	EPI_ISL_6624703	Yes	2021-11-23	North America / USA / California	2021-11-10	Fulgent Genetics	Centers for Disease Control and Prevention Division of Viral Diseases, Pathogen Discovery	Male, 70	OL591909.1	\	BWA; iVar 1.3	Illumina NovaSeq	Insertion of 27 nucleotides when compared to the reference WIV04 sequence. Gap of 13 nucleotides when compared to the reference WIV04 sequence.
21J (Delta); AY.103	hCoV-19/USA/WA-S14864/2021	EPI_ISL_7285417	The submited genome does not contain the insertion	2021-12-07	North America / USA / Washington / Spokane County	2021-10-11	Incyte Diagnostics Spokane	University of Washington Medical Center, 1959 NE Pacific Street, Seattle, WA 98195, USA	unknown	OL740700	\	Northwest Genomics Center Viral Pipeline	Illumina Nextseq	Gap of 13 nucleotides when compared to the reference WIV04 sequence.
21J (Delta); AY.103	hCoV-19/USA/HI-H215617/2021	EPI_ISL_6540096	The submited genome does not contain the insertion; but based on raw sequencing data, there should be insertion in the genome	2021-11-19	North America / USA / Hawaii / Honolulu County HI	2021-10-21	State Laboratories Division, Hawaii State Department of Health	State Laboratories Division, Hawaii State Department of Health	unknown	\	\	MolecularLoop trimming and filtering followed by CLC Genomics Workbench 20	Illumina MiSeq	Gap of 13 nucleotides when compared to the reference WIV04 sequence.
21J (Delta); AY.103	hCoV-19/USA/MA-CDC-LC0362672/2021	EPI_ISL_6534792	Yes	2021-11-19	North America / USA / Massachusetts	2021-11-02	Laboratory Corporation of America	Centers for Disease Control and Prevention Division of Viral Diseases, Pathogen Discovery	Female, 31	OL558750.1	\	CLC Genomics	PacBio Sequel II	Insertion of 27 nucleotides when compared to the reference WIV04 sequence. Gap of 13 nucleotides when compared to the reference WIV04 sequence.
Insertion of CACGGGTGACGGGGAATCAGGGTT at position 27492
Lineage	Name	GISAID Accession	Has Insertion	Submit Date	Location	Collection Date	Originating lab	Submit Lab	Host Info	NCBI Accession	SRA Data	Assemble Method	Sequencing Tech	Comments
20I (Alpha,V1); B.1.1.7	hCoV-19/USA/OR-OSPHL00675/2021	EPI_ISL_2339305	Yes	2021-05-29	North America / USA / Oregon / Marion County	2021-05-06	Oregon State Public Health Laboratory	Oregon State Public Health Laboratory	Female, 38	\	\	IRMA Assembled Report	Ion S5 AmpliSeq	NS8_Q27stop results in 78.5% truncation of the protein sequence. Insertion of 24 nucleotides when compared to the reference sequence. Gap of 19 nucleotides when compared to the reference sequence.
20I (Alpha,V1); B.1.1.7	hCoV-19/USA/OR-OHSU-211930214/2021	EPI_ISL_3065729	Yes	2021-07-24	North America / USA / Oregon / Marion County	2021-05-05	OHSU-MM Lab	OHSU-MM Lab	Unknown	\	\	\	Illumina NextSeq	Long stretches of NNNs (8.71% of overall sequence). NS8_Q27stop results in 78.5% truncation of the protein sequence. Insertion of 24 nucleotides when compared to the reference sequence. Gap of 19 nucleotides when compared to the reference sequence. NSP11 without BLAST coverage.
20I (Alpha,V1); B.1.1.7	hCoV-19/USA/OR-CDC-ASC210075576/2021	EPI_ISL_2041586	The submited genome does not contain the insertion	2021-05-12	North America / USA / Oregon	2021-04-19	Aegis Sciences Corporation	Centers for Disease Control and Prevention Division of Viral Diseases, Pathogen Discovery	Female, 50	MZ187931.1	\	Dragen COVID Lineage v3.5.1	Illumina NovaSeq 6000	NS8_Q27stop results in 78.5% truncation of the protein sequence. Gap of 19 nucleotides when compared to the reference sequence.
20I (Alpha,V1); B.1.1.7	hCoV-19/USA/OR-CDC-LC0056173/2021	EPI_ISL_2046557	The submited genome does not contain the insertion	2021-05-12	North America / USA / Oregon	2021-04-30	Laboratory Corporation of America	Centers for Disease Control and Prevention Division of Viral Diseases, Pathogen Discovery	Male, 40	MZ181801.1	\	CLC Genomics	PacBio Sequel II	Long stretches of NNNs (6.79% of overall sequence). NS8_Q27stop results in 78.5% truncation of the protein sequence. Gap of 19 nucleotides when compared to the reference sequence. NSP7 without BLAST coverage.
20I (Alpha,V1); B.1.1.7	hCoV-19/USA/OR-OHSU-211740128/2021	EPI_ISL_2895806	The submited genome does not contain the insertion	2021-07-11	North America / USA / Oregon / Polk County	2021-04	OHSU-MM Lab	OHSU-MM Lab	Unknown	\	\	\	Illumina NextSeq	Long stretches of NNNs (5.69% of overall sequence). NS8_Q27stop results in 78.5% truncation of the protein sequence. Gap of 19 nucleotides when compared to the reference sequence.
20I (Alpha,V1); B.1.1.7	hCoV-19/USA/OR-OHSU-211790160/2021	EPI_ISL_2896042	The submited genome does not contain the insertion	2021-07-11	North America / USA / Oregon / Marion County	2021-04	OHSU-MM Lab	OHSU-MM Lab	Unknown	\	\	\	Illumina NextSeq	Long stretches of NNNs (6.98% of overall sequence). NS8_Q27stop results in 78.5% truncation of the protein sequence. Gap of 19 nucleotides when compared to the reference sequence.
Insertion of TTCGAAGGGGTAGGCAGGGTG at position 22304
Lineage	Name	GISAID Accession	Has Insertion	Submit Date	Location	Collection Date	Originating lab	Submit Lab	Host Info	NCBI Accession	SRA Data	Assemble Method	Sequencing Tech	Comments
20I (Alpha,V1); B.1.1.7	hCoV-19/England/ALDP-136FFDF/2021	EPI_ISL_1244311	Yes	2021-03-15	Europe / United Kingdom / England	2021-03-01	Lighthouse Lab in Alderley Park	Wellcome Sanger Institute for the COVID-19 Genomics UK (COG-UK) Consortium	Unknown	\	\	\	Illumina NovaSeq	NS8_Q27stop results in 78.5% truncation of the protein sequence. Insertion of 21 nucleotides when compared to the reference sequence. Gap of 19 nucleotides when compared to the reference sequence.
20I (Alpha,V1); B.1.1.7	hCoV-19/England/ALDP-13701E4/2021	EPI_ISL_1244514	Yes	2021-03-15	Europe / United Kingdom / England	2021-03-01	Lighthouse Lab in Alderley Park	Wellcome Sanger Institute for the COVID-19 Genomics UK (COG-UK) Consortium	Unknown	\	\	\	Illumina NovaSeq	NS8_Q27stop results in 78.5% truncation of the protein sequence. Insertion of 21 nucleotides when compared to the reference sequence. Gap of 19 nucleotides when compared to the reference sequence.
20I (Alpha,V1); B.1.1.7	hCoV-19/England/QEUH-137CA92/2021	EPI_ISL_1244645	Yes	2021-03-15	Europe / United Kingdom / England	2021-03-03	Lighthouse Lab in Glasgow	Wellcome Sanger Institute for the COVID-19 Genomics UK (COG-UK) Consortium	Unknown	\	\	\	Illumina NovaSeq	NS8_Q27stop results in 78.5% truncation of the protein sequence. Insertion of 21 nucleotides when compared to the reference sequence. Gap of 19 nucleotides when compared to the reference sequence.
20I (Alpha,V1); B.1.1.7	hCoV-19/England/QEUH-137C4EF/2021	EPI_ISL_1244674	Yes	2021-03-15	Europe / United Kingdom / England	2021-03-03	Lighthouse Lab in Glasgow	Wellcome Sanger Institute for the COVID-19 Genomics UK (COG-UK) Consortium	Unknown	\	\	\	Illumina NovaSeq	NS8_Q27stop results in 78.5% truncation of the protein sequence. Insertion of 21 nucleotides when compared to the reference sequence. Gap of 19 nucleotides when compared to the reference sequence.
20I (Alpha,V1); B.1.1.7	hCoV-19/England/ALDP-13C8C28/2021	EPI_ISL_1331302	Yes	2021-03-24	Europe / United Kingdom / England	2021-03-10	Lighthouse Lab in Alderley Park	Wellcome Sanger Institute for the COVID-19 Genomics UK (COG-UK) Consortium	Unknown	OU070893.1	ERR5538866	\	Illumina NovaSeq	Stretches of NNNs (2.67% of overall sequence). NS8_Q27stop results in 78.5% truncation of the protein sequence. Insertion of 21 nucleotides when compared to the reference sequence. Gap of 19 nucleotides when compared to the reference sequence.
20I (Alpha,V1); B.1.1.7	hCoV-19/England/QEUH-13C1955/2021	EPI_ISL_1332461	Yes	2021-03-24	Europe / United Kingdom / England	2021-03-10	Lighthouse Lab in Glasgow	Wellcome Sanger Institute for the COVID-19 Genomics UK (COG-UK) Consortium	Unknown	OU087288.1	ERR5538421	\	Illumina NovaSeq	NS8_Q27stop results in 78.5% truncation of the protein sequence. Insertion of 21 nucleotides when compared to the reference sequence. Gap of 22 nucleotides when compared to the reference sequence.
Red bold GISAID accession: insertion reported in the genome or verified with raw sequencing data
