## Supplementary Table 6 for "Putative host-derived insertions in the genomes of circulating SARS-CoV-2 variants"

### Sheet: TableS6
Table S6. GISAID acknowledgement table.
We gratefully acknowledge the following Authors from the Originating laboratories responsible for obtaining the specimens and the Submitting laboratories where genetic sequence data were generated and shared via the GISAID Initiative, on which this research is based.
Virus name	Accession No.	Submitted	Collected	Originating lab	Submitting lab	Authors
hCoV-19/USA/WA-CDC-IBX436522269722/2021	EPI_ISL_5381024	2021-10-09	2021-10-20	Infinity Biologix	Centers for Disease Control and Prevention Division of Viral Diseases, Pathogen Discovery	Dakota Howard,Dhwani Batra,Peter Cook,Jason Caravas,Benjamin Rambo-Martin,Scott Sammons,Yvette Unoarumhi,Matthew Schmerer,Kristine Lacek,Tymeckia Kendall,Victoria Caban Figueroa,Shatavia Morrison,Christopher Gulvick,Erisa Sula,Christian Bixby,Yihe Wang,Jonathan Schultz,Chirayu Goswami,Russ Hager,Robin Grimwood,Clinton Paden,Duncan MacCannell
hCoV-19/USA/WA-PHL-005726/2021	EPI_ISL_6259191	2021-10-25	2021-11-13	Washington State Department of Health, Public Health Laboratories	Washington State Department of Health, Public Health Laboratories	Drew MacKellar, Philip Dykema, Denny Russell, Lisa Jones, Holly Halstead, Joenice Gonzalez, Hannah Gray, Geoff Melly, Vanessa De Los Santos, Darren Lucas, JohnAric Peterson, Avi Singh, Rebecca Cao
hCoV-19/USA/ID-IBL-770307/2021	EPI_ISL_6606757	2021-11-02	2021-11-23	Idaho Bureau of Laboratories	Idaho Bureau of Laboratories	R. Beukelman, Matthew Charles Burns, Aimee Ceniseros, Christian Loera, Robert L. Voermans, Christopher Ball
hCoV-19/USA/ID-CDC-IBX205486403071/2021	EPI_ISL_6105998	2021-10-30	2021-11-09	Infinity Biologix	Centers for Disease Control and Prevention Division of Viral Diseases, Pathogen Discovery	Dakota Howard,Dhwani Batra,Peter Cook,Jason Caravas,Benjamin Rambo-Martin,Scott Sammons,Yvette Unoarumhi,Matthew Schmerer,Kristine Lacek,Tymeckia Kendall,Victoria Caban Figueroa,Shatavia Morrison,Christopher Gulvick,Erisa Sula,Christian Bixby,Yihe Wang,Jonathan Schultz,Chirayu Goswami,Russ Hager,Robin Grimwood,Clinton Paden,Duncan MacCannell
hCoV-19/USA/CA-CDC-FG-169171/2021	EPI_ISL_6624703	2021-11-10	2021-11-23	Fulgent Genetics	Centers for Disease Control and Prevention Division of Viral Diseases, Pathogen Discovery	Dakota Howard,Dhwani Batra,Peter Cook,Jason Caravas,Benjamin Rambo-Martin,Scott Sammons,Yvette Unoarumhi,Matthew Schmerer,Kristine Lacek,Tymeckia Kendall,Victoria Caban Figueroa,Shatavia Morrison,Christopher Gulvick,Erisa Sula,Harry Gao,Mickey Li,John Gao,Joseph Fierro,Benafsh Sapra,Becky Tsai,Yan Meng,Doreen Ng,James Xie,Clinton Paden,Duncan MacCannell
hCoV-19/USA/WA-S14864/2021	EPI_ISL_7285417	2021-10-11	2021-12-07	Incyte Diagnostics Spokane	University of Washington Medical Center, 1959 NE Pacific Street, Seattle, WA 98195, USA	Deborah A. Nickerson, Chris D. Frazar, Jover Lee, Benjamin Pelle, Erica Ryke, Matthew Richardson, Amanda Adler, Elisabeth Brandstetter, Peter D. Han, Kairsten Fay, Misja Ilcisin, Kirsten Lacombe, Thomas R. Sibley, Melissa Truong, Caitlin R. Wolf, Romesh Gautom, Geoff Melly, Brian Hiatt, Philip Dykema, Scott Lindquist, Michael Boeckh, Janet A. Englund, Michael Famulare, Barry R. Lutz, Mark J. Ried…
hCoV-19/USA/HI-H215617/2021	EPI_ISL_6540096	2021-10-21	2021-11-19	State Laboratories Division, Hawaii State Department of Health	State Laboratories Division, Hawaii State Department of Health	Pamela O'Brien, Drew Kuwazaki, Ayana Garnet, Daniel Strange, Razvan Sultana, Edward Desmond
hCoV-19/USA/MA-CDC-LC0362672/2021	EPI_ISL_6534792	2021-11-02	2021-11-19	Laboratory Corporation of America	Centers for Disease Control and Prevention Division of Viral Diseases, Pathogen Discovery	Dakota Howard,Dhwani Batra,Peter Cook,Jason Caravas,Benjamin Rambo-Martin,Scott Sammons,Yvette Unoarumhi,Matthew Schmerer,Kristine Lacek,Tymeckia Kendall,Victoria Caban Figueroa,Shatavia Morrison,Christopher Gulvick,Minoo Agarwal,Eyad Almasri,Debbie Boles,Ayla Burns,Nuthawin Charoensri,Oren Cohen,Susan Countryman,Mary Cristobal,Bobbi Croy,Suzanne Dale,Hrushikesh Deshmukh,Amanda Douglas,Vincent Dr…
hCoV-19/USA/OR-OSPHL00675/2021	EPI_ISL_2339305	2021-05-29	2021-05-06	Oregon State Public Health Laboratory	Oregon State Public Health Laboratory	Rafia Razzaque, Eugene Yeboah, Vanda Makris, Laura Tsaknaridis, John Fontana and Shane Sevey
hCoV-19/USA/OR-OHSU-211930214/2021	EPI_ISL_3065729	2021-07-24	2021-05-05	OHSU-MM Lab	OHSU-MM Lab	Rebecca O'Gara
hCoV-19/USA/OR-CDC-ASC210075576/2021	EPI_ISL_2041586	2021-05-12	2021-04-19	Aegis Sciences Corporation	Centers for Disease Control and Prevention Division of Viral Diseases, Pathogen Discovery	Dakota Howard, Dhwani Batra, Peter W. Cook, Kara Moser, Adrian Paskey, Jason Caravas, Benjamin Rambo-Martin, Shatavia Morrison, Christopher Gulvick, Scott Sammons, Yvette Unoarumhi, Darlene Wagner, Matthew Schmerer, Cyndi Clark, Patrick Campbell, Rob Case, Vikramsinha Ghorpade, Holly Houdeshell, Ola Kvalvaag, Dillon Nall, Ethan Sanders, Alec Vest, Shaun Westlund, Matthew Hardison, Clinton R. Pade…
hCoV-19/USA/OR-CDC-LC0056173/2021	EPI_ISL_2046557	2021-05-12	2021-04-30	Laboratory Corporation of America	Centers for Disease Control and Prevention Division of Viral Diseases, Pathogen Discovery	Dakota Howard, Dhwani Batra, Peter W. Cook, Kara Moser, Adrian Paskey, Jason Caravas, Benjamin Rambo-Martin, Shatavia Morrison, Christopher Gulvick, Scott Sammons, Yvette Unoarumhi, Darlene Wagner, Matthew Schmerer, Minoo Agarwal, Eyad Almasri, Debbie Boles, Ayla Burns, Nuthawin Charoensri, Oren Cohen, Susan Countryman, Mary Ann Cristobal, Bobbi Croy, Suzanne Dale, Hrushikesh Deshmukh, Amanda Dou…
hCoV-19/USA/OR-OHSU-211740128/2021	EPI_ISL_2895806	2021-07-11	2021-04	OHSU-MM Lab	OHSU-MM Lab	Rebecca O'Gara
hCoV-19/USA/OR-OHSU-211790160/2021	EPI_ISL_2896042	2021-07-11	2021-04	OHSU-MM Lab	OHSU-MM Lab	Rebecca O'Gara
hCoV-19/England/ALDP-136FFDF/2021	EPI_ISL_1244311	2021-03-15	2021-03-01	Lighthouse Lab in Alderley Park	Wellcome Sanger Institute for the COVID-19 Genomics UK (COG-UK) Consortium	Jacquelyn Wynn, Mairead Hyland, The Lighthouse Lab in Alderley Park and Alex Alderton, Roberto Amato, Jeffrey Barrett, Sonia Goncalves, Ewan Harrison, David K. Jackson, Ian Johnston, Dominic Kwiatkowski, Cordelia Langford, John Sillitoe on behalf of the Wellcome Sanger Institute COVID-19 Surveillance Team
hCoV-19/England/ALDP-13701E4/2021	EPI_ISL_1244514	2021-03-15	2021-03-01	Lighthouse Lab in Alderley Park	Wellcome Sanger Institute for the COVID-19 Genomics UK (COG-UK) Consortium	Jacquelyn Wynn, Mairead Hyland, The Lighthouse Lab in Alderley Park and Alex Alderton, Roberto Amato, Jeffrey Barrett, Sonia Goncalves, Ewan Harrison, David K. Jackson, Ian Johnston, Dominic Kwiatkowski, Cordelia Langford, John Sillitoe on behalf of the Wellcome Sanger Institute COVID-19 Surveillance Team
hCoV-19/England/QEUH-137CA92/2021	EPI_ISL_1244645	2021-03-15	2021-03-03	Lighthouse Lab in Glasgow	Wellcome Sanger Institute for the COVID-19 Genomics UK (COG-UK) Consortium	Harper VanSteenhouse, Yumi Kasai, David Gray, Carol Clugston, Anna Dominiczak and Alex Alderton, Roberto Amato, Jeffrey Barrett, Sonia Goncalves, Ewan Harrison, David K. Jackson, Ian Johnston, Dominic Kwiatkowski, Cordelia Langford, John Sillitoe on behalf of the Wellcome Sanger Institute COVID-19 Surveillance Team
hCoV-19/England/QEUH-137C4EF/2021	EPI_ISL_1244674	2021-03-15	2021-03-03	Lighthouse Lab in Glasgow	Wellcome Sanger Institute for the COVID-19 Genomics UK (COG-UK) Consortium	Harper VanSteenhouse, Yumi Kasai, David Gray, Carol Clugston, Anna Dominiczak and Alex Alderton, Roberto Amato, Jeffrey Barrett, Sonia Goncalves, Ewan Harrison, David K. Jackson, Ian Johnston, Dominic Kwiatkowski, Cordelia Langford, John Sillitoe on behalf of the Wellcome Sanger Institute COVID-19 Surveillance Team
hCoV-19/England/ALDP-13C8C28/2021	EPI_ISL_1331302	2021-03-24	2021-03-10	Lighthouse Lab in Alderley Park	Wellcome Sanger Institute for the COVID-19 Genomics UK (COG-UK) Consortium	Jacquelyn Wynn, Mairead Hyland, The Lighthouse Lab in Alderley Park and Alex Alderton, Roberto Amato, Jeffrey Barrett, Sonia Goncalves, Ewan Harrison, David K. Jackson, Ian Johnston, Dominic Kwiatkowski, Cordelia Langford, John Sillitoe on behalf of the Wellcome Sanger Institute COVID-19 Surveillance Team
hCoV-19/England/QEUH-13C1955/2021	EPI_ISL_1332461	2021-03-24	2021-03-10	Lighthouse Lab in Glasgow	Wellcome Sanger Institute for the COVID-19 Genomics UK (COG-UK) Consortium	Harper VanSteenhouse, Yumi Kasai, David Gray, Carol Clugston, Anna Dominiczak and Alex Alderton, Roberto Amato, Jeffrey Barrett, Sonia Goncalves, Ewan Harrison, David K. Jackson, Ian Johnston, Dominic Kwiatkowski, Cordelia Langford, John Sillitoe on behalf of the Wellcome Sanger Institute COVID-19 Surveillance Team
All submitters of data may be contacted directly via www.gisaid.org
1. Shu, Y., McCauley, J. (2017) GISAID: from vision to reality EuroSurveillance 22(13) doi:10.2807/1560-7917.ES.2017.22.13.30494 PMCID: PMC5388101
